# Context-dependent determinants of CRISPR-Cas9 editing efficiency revealed through cross-species endogenous editing analysis

**DOI:** 10.64898/2026.03.18.712093

**Authors:** Shai Cohen, Shaked Bergman, Adi Yahalom, Alina Wiener, Anat Lavi-Itzkovitz, Anat Maoz, Anna Rice, Dan Dominissini, Dana Furest, David Simanovich Zini, Dongqi Li, Dov Gertz, Ehud Landau, Ester Yeshayahou, Eyal Emmanuel, Gal Avital, Hanin Wattad, Inbar Nevo Yassaf, Itamar Menuhin-Gruman, Karin Brezinger-Dayan, Larisa Rabinovich, Liat Cohen, Mark Bogen, Mark Kapel, Michal Avitzour, Michal J. Besser, Michal Rahimi, Milsee Mol Jaya Prakashan, Mor Cohen Friedman, Moritz Burghardt, Nir Arbel, Ofir Arias, Ofir Yaish, Ofri Kutchinsky, Orna Steinberg Shemer, Rivka Manor, Rivka Ofir, Ruth van-Oss Pinhasi, Shai Izraeli, Shaked Regev, Tal Sherman, Tamara Izhiman, Tom Malul, Vered Chalifa-Caspi, Yehuda Shovman, Yehudit Birger, Amir Sagi, Asaph Aharoni, David Burstein, Eran Eyal, Gilad Kunis, Idan Alyagor, Imri Ben-Israel, Isana Veksler-Lublinsky, Itay Mayrose, Oren Parnas, Oshry Markovich, Sharon Moshkovitz, Shira Corem, Yael Barhum, Yaron Orenstein, Zohar Yakhini, Tamir Tuller

## Abstract

Accurate prediction of CRISPR-Cas9 guide RNA (gRNA) editing efficiency remains limited, particularly outside human systems, where models trained on exogenous human datasets show poor generalization. We analyzed Cas9 efficiency and repair outcomes using novel endogenous editing data from four human cell types, two tomato cell types, and cells from giant river prawn and black soldier fly. While integrating publicly available predictors via ensemble frameworks improved performance, our analysis revealed hundreds of novel features affecting activity. Crucially, dominant features related to sites’ competition for gRNA, and local geometric properties varied across systems, highlighting the strong context dependence of Cas9 efficiency and arguing against a universal model. Interestingly, codon usage bias-based features also emerged as informative predictors, as they are proxies for chromatin accessibility. In contrast, trends in repair outcomes remained conserved. This work provides essential resources for more generalizable CRISPR guide design.
