## Supplementary Table 5 for "Context-dependent determinants of CRISPR-Cas9 editing efficiency revealed through cross-species endogenous editing analysis"

	CRISPRedict	DeepCRISPR	uCRISPR	SPROUT
CRISPRedict	0.9999999999999999	0.1990222228511189	0.7533954526051652	0.26535353035094794
DeepCRISPR	0.1990222228511189	0.9999999999999999	0.21220075326102592	0.1515766833402905
uCRISPR	0.7533954526051652	0.21220075326102592	0.9999999999999999	0.38144864783278265
SPROUT	0.26535353035094794	0.1515766833402905	0.38144864783278265	0.9999999999999999
