## Supplementary Table 3 for "Context-dependent determinants of CRISPR-Cas9 editing efficiency revealed through cross-species endogenous editing analysis"

	CRISPRedict	DeepCRISPR	uCRISPR	SPROUT
CRISPRedict	1.0	0.32417355638389805	0.8301066670106153	0.24272226593233676
DeepCRISPR	0.32417355638389805	1.0	0.3096116392152817	0.1474184519740491
uCRISPR	0.8301066670106153	0.3096116392152817	1.0	0.2589286865898802
SPROUT	0.24272226593233676	0.1474184519740491	0.2589286865898802	1.0
