## Supplementary Table 2 for "Context-dependent determinants of CRISPR-Cas9 editing efficiency revealed through cross-species endogenous editing analysis"

	CRISPRedict	DeepCRISPR	uCRISPR	SPROUT
CRISPRedict	1.0	0.08137738155098566	0.7209158075159932	0.33485038115826604
DeepCRISPR	0.08137738155098566	1.0	0.09964435015910651	0.038145188817400054
uCRISPR	0.7209158075159932	0.09964435015910651	1.0	0.3824758954558301
SPROUT	0.33485038115826604	0.038145188817400054	0.3824758954558301	1.0
