## Supplementary Table 6 for "Context-dependent determinants of CRISPR-Cas9 editing efficiency revealed through cross-species endogenous editing analysis"

	CRISPRedict	DeepCRISPR	uCRISPR	SPROUT
CRISPRedict	0.9999999999999999	0.21239294559995225	0.6028468264152068	0.3113306078601056
DeepCRISPR	0.21239294559995225	0.9999999999999999	0.3756527707319984	0.18969890483721757
uCRISPR	0.6028468264152068	0.3756527707319984	0.9999999999999999	0.43836352242547216
SPROUT	0.3113306078601056	0.18969890483721757	0.43836352242547216	0.9999999999999999
