## Supplementary Table 1 for "Context-dependent determinants of CRISPR-Cas9 editing efficiency revealed through cross-species endogenous editing analysis"

	CRISPRedict	DeepCRISPR	uCRISPR	SPROUT
CRISPRedict	0.9999999999999998	0.313304430293998	0.7955900284514292	0.3542202953529331
DeepCRISPR	0.313304430293998	0.9999999999999998	0.30342771982116234	0.22093212301856108
uCRISPR	0.7955900284514292	0.30342771982116234	0.9999999999999998	0.45759382197534193
SPROUT	0.3542202953529331	0.22093212301856108	0.45759382197534193	0.9999999999999998
