## Supplementary Table 9 for "Context-dependent determinants of CRISPR-Cas9 editing efficiency revealed through cross-species endogenous editing analysis"

### Sheet: model_comparison_21_10_25
	T	K562	PLX	U937	Fly	Tomato hairt roots	Tomato-leaf	Prawn
Random Forest	DeepCRISPR_uCRISPR 0.31	DeepCRISPR_uCRISPR 0.24	uCRISPR_SPROUT 0.11	uCRISPR 0.16	DeepCRISPR_uCRISPR 0.25	CRISPRedict 0.12	uCRISPR_SPROUT 0.21	CRISPRedict_uCRISPR 0.35
XGBoost	ALL 0.28	leave_CRISPRedict 0.23	DeepCRISPR_uCRISPR 0.12	uCRISPR 0.12	uCRISPR_SPROUT 0.21	CRISPRedict_DeepCRISPR 0.18	leave_DeepCRISPR 0.22	leave_DeepCRISPR 0.22
Linear	uCRISPR_SPROUT 0.34	CRISPRedict_uCRISPR 0.29	DeepCRISPR_SPROUT 0.15	CRISPRedict 0.25	uCRISPR 0.20	DeepCRISPR 0.10	uCRISPR 0.17	CRISPRedict_uCRISPR 0.28
	median spearman correlation for each dataset and best combination of features (i.e. public models' predictions) for each model type
