## Supplementary Table 10 for "Context-dependent determinants of CRISPR-Cas9 editing efficiency revealed through cross-species endogenous editing analysis"

### Sheet: Table_S4
	T	K562	PLX	U937	Fly	Tomato hairy roots	Tomato leaf	Prawn
Random Forest	CRISPRedict 0.02 (p=5.13e-13)	leave_CRISPRedict 0.06 (p=1.16e-05)	leave_CRISPRedict 0.02 (p=2.13e-09)	ALL 0.09 (p=8.00e-06)	leave_CRISPRedict 0.05 (p=2.26e-11)	uCRISPR 0.02 (p=6.78e-09)	SPROUT 0.06 (p=4.93e-08)	DeepCRISPR_SPROUT 0.05 (p=8.48e-04)
XGBoost	leave_DeepCRISPR 0.03 (p=2.05e-13)	DeepCRISPR_SPROUT 0.03 (p=1.69e-05)	CRISPRedict 0.04 (p=1.37e-09)	uCRISPR_SPROUT 0.05 (p=4.46e-03)	CRISPRedict_SPROUT 0.04 (p=1.29e-11)	CRISPRedict_SPROUT 0.03 (p=2.05e-13)	leave_CRISPRedict 0.06 (p=1.08e-07)	DeepCRISPR_SPROUT 0.07 (p=6.94e-04)
Linear	DeepCRISPR 0.03 (p=2.48e-12)	uCRISPR 0.08 (p=3.99e-03)	SPROUT 0.05 (p=4.76e-08)	uCRISPR 0.03 (p=4.06e-03)	leave_SPROUT -0.00 (p=2.48e-12)	leave_DeepCRISPR 0.01 (p=3.04e-07)	DeepCRISPR_SPROUT 0.06 (p=7.01e-11)	CRISPRedict 0.05 (p=1.24e-05)
	in each cell the median spearman correlation + p value of wilcoxon signed-rank test of the results from the best model without shuffling of editing efficiences in training compared to best model with shuffling.
