## Supplementary Table 11 for "Context-dependent determinants of CRISPR-Cas9 editing efficiency revealed through cross-species endogenous editing analysis"

### Sheet: Sheet1
T	guide&scafEne;p=0.0008
PLX	sites_count_ngg_pam_genome_-10_d5;p=0.0008
K562	codon_freqs_avg_0;p=0.0008	aa_freqs_avg_0;p=0.0008	CAI_avg_0;p=0.0008	chimera_avg_0;p=0.0008	g_RNADNA;p=0.0008	guide&scafEne;p=0.0008	Head2;p=0.0008	local_sites_count_ngg_pam_10000_-0;p=0.0008
U937	aa_freqs_avg_0;p=0.0008	Head1;p=0.0008	Head2;p=0.0008	1&2&3;p=0.0008	DNAshape_MGW_mean;p=0.0008	DNAshape_Roll_mean;p=0.0008	local_sites_count_10000_-5;p=0.0008	local_sites_count_ngg_pam_100000_-5;p=0.0008
Fly
Prawn
Tomato-leaf	local_sites_count_ngg_pam_1000_-5;p=0.0008	local_sites_count_1000_-5;p=0.0008
Tomato-Hairy roots
	empirical p-values close to 0 indicate that the whereas empirical p-values close to 1 indicate a significant effect in the opposite direction (feature values larger among low-efficiency guides).
	feature value was significantly smaller in the top 30% (high-efficiency) guides than in the bottom 30%
	feature value was significantly larger in the top 30% (high-efficiency) guides than in the bottom 30%
