## Supplementary Table 12 for "Context-dependent determinants of CRISPR-Cas9 editing efficiency revealed through cross-species endogenous editing analysis"

### Sheet: fdrs_w8_no_subs__edit__0.3_num_
	p<0.05	p<0.01	p<0.001
T	0.23 (~2/10)	0.09 (~0/5)	0.06 (~0/1)
PLX	0.53 (~3/5)	0.55 (~1/1)	0.08 (~0/1)
K562	0.18 (~3/15)	0.04 (~0/11)	0.01 (~0/8)
U937	0.18 (~3/16)	0.04 (~1/12)	0.02 (~0/8)
Fly	1.32 (~3/2)	0.53 (~1/1)	inf (~0/0)
Prawn	0.28 (~2/9)	0.18 (~1/3)	inf (~0/0)
Tomato leaf	0.24 (~3/12)	0.18 (~1/4)	0.05 (~0/2)
Tomato-hairy-roots	0.47 (~3/7)	0.22 (~1/3)	inf (~0/0)	long sequencing
						in each cell the median spearman correlation + p value of wilcoxon signed-rank test of the results from the best model without shuffling of editing efficiences in training compared to best model with shuffling.
