## Supplementary Table 13 for "Context-dependent determinants of CRISPR-Cas9 editing efficiency revealed through cross-species endogenous editing analysis"

### Sheet: part_real_sig_01_df
	feat_1	feat_2	feat_3	feat_4	feat_5
Fly
PLX	isBasePairs r=0.09, p=0.0018	local_sites_count_ngg_pam_1000_-0 r=-0.18, p=0.0079	sites_count_ngg_pam_genome_-10_d5 r=0.28, p=0.0001
K562	codon_freqs_avg_0 r=-0.46, p=0.0001	aa_freqs_avg_0 r=-0.34, p=0.0001	CAI_avg_0 r=-0.42, p=0.0001	chimera_avg_0 r=-0.46, p=0.0001
Prawn
T	Head3 r=0.15, p=0.0031	local_sites_count_ngg_pam_1000_-0 r=-0.28, p=0.0012	local_sites_count_ngg_pam_10000_-0 r=-0.31, p=0.0007
Tomato-leaf	codon_freqs_avg_0 r=0.23, p=0.0025	aa_freqs_avg_0 r=0.21, p=0.0086	CAI_avg_0 r=0.25, p=0.0013	chimera_avg_0 r=0.20, p=0.0023	local_sites_count_ngg_pam_1000_-5 r=-0.15, p=0.0097
Tomato-hairy-roots	DNAshape_HelT_mean r=-0.27, p=0.0028
U937	g_DNADNA r=0.34, p=0.0056	Head1 r=0.33, p=0.0055	1&2&3 r=0.32, p=0.0066
