## Supplementary Table 14 for "Context-dependent determinants of CRISPR-Cas9 editing efficiency revealed through cross-species endogenous editing analysis"

### Sheet: Table_S12
	FDR at p=0.01
T	0.12
PLX	0.08
K562	0.06
U937	No real siginficant features
Fly	No real siginficant features
Prawn	No real siginficant features
Tomato-leaf	0.08
Tomato-hairy-roots	0.3
	each cell contains the average number of significant features from a 100 times where we shuffled the editing efficiencies divided by the number of significant features acquired from the real data (no shuffling)
