## Supplementary Table 15 for "Context-dependent determinants of CRISPR-Cas9 editing efficiency revealed through cross-species endogenous editing analysis"

### Sheet: Sheet1
	Human	K562	T	U937	PLX	Fly	Prawn	Tomato protoplasts
#deletions > #insertions	4e-260	4e-260	4e-260	4e-260	4e-260	4e-260	4e-260	4e-260
Length of deletions negatively correlates to frequency	r= -0.94, p= 9.2e-75	r= -0.81, p= 4.1e-38	r= -0.98, p= 4.2e-88	r= -0.90, p= 1.3e-50	r= -0.92, p= 8.5e-48	r= -0.97, p= 7.0e-71	r= -0.77, p= 5.2e-24	r= -0.58, p= 5.9e-11
#1-bp insertions > #~1-bp insertions individually	8e-260	8e-260	1e-195	3e-78	8e-260	9e-13	1e-42	2e-272
