## Supplementary Table 17 for "Context-dependent determinants of CRISPR-Cas9 editing efficiency revealed through cross-species endogenous editing analysis"

### Sheet: Sheet1
Double guides runs								single guide run
Run 1	Run 2	Run 3	Run 4	Run 5	Run 6	Run 7	Run 8	Run 9
amp-1-T1	amp-1-T2	amp-20-T1	amp-20-T2	amp-31-T1	amp-31-T2	amp-48-T1	amp-48-T2	amp-2-T1
amp-4-T1	amp-4-T2	amp-21-T1	amp-21-T2	amp-34-T1	amp-34-T2	amp-51-T1	amp-51-T2	amp-3-T1
amp-5-T1	amp-5-T2	amp-22-T1	amp-22-T2	amp-35-T1	amp-35-T2	amp-52-T1	amp-52-T2	amp-6-T1
amp-7-T1	amp-7-T2	amp-23-T1	amp-23-T2	amp-36-T1	amp-36-T2	amp-53-T1	amp-53-T2	amp-8-T1
amp-9-T1	amp-9-T2	amp-24-T1	amp-24-T2	amp-37-T1	amp-37-T2	amp-54-T1	amp-54-T2	amp-10-T1
amp-12-T1	amp-12-T2	amp-25-T1	amp-25-T2	amp-38-T1	amp-38-T2	amp-55-T1	amp-55-T2	amp-11-T1
amp-13-T1	amp-13-T2	amp-26-T1	amp-26-T2	amp-39-T1	amp-39-T2	amp-56-T1	amp-56-T2	amp-16-T1
amp-14-T1	amp-14-T2	amp-27-T1	amp-27-T2	amp-40-T1	amp-40-T2	amp-57-T1	amp-57-T2	amp-17-T1
amp-15-T1	amp-15-T2	amp-28-T1	amp-28-T2	amp-41-T1	amp-41-T2	amp-59-T1	amp-59-T2	amp-32-T1
amp-18-T1	amp-18-T2	amp-29-T1	amp-29-T2	amp-42-T1	amp-42-T2	amp-62-T1	amp-62-T2	amp-33-T1
amp-19-T1	amp-19-T2	amp-30-T1	amp-30-T2	amp-45-T1	amp-45-T2	amp-63-T1	amp-63-T2	amp-43-T1
								amp-44-T1
								amp-46-T1
								amp-47-T1
								amp-49-T1
								amp-50-T1
								amp-60-T1
								amp-61-T1
