## Supplementary Table 8 for "Context-dependent determinants of CRISPR-Cas9 editing efficiency revealed through cross-species endogenous editing analysis"

	CRISPRedict	DeepCRISPR	uCRISPR	SPROUT
CRISPRedict	1.0	0.17453323375653473	0.5786407766990292	0.22948895764429747
DeepCRISPR	0.17453323375653473	1.0	0.11471247199402541	0.28307905686546464
uCRISPR	0.5786407766990292	0.11471247199402541	1.0	0.13403392723781074
SPROUT	0.22948895764429747	0.28307905686546464	0.13403392723781074	1.0
