## Supplementary Table 7 for "Context-dependent determinants of CRISPR-Cas9 editing efficiency revealed through cross-species endogenous editing analysis"

	CRISPRedict	DeepCRISPR	uCRISPR	SPROUT
CRISPRedict	0.9999999999999998	0.1449472635972482	0.7177344099455524	0.121221177121639
DeepCRISPR	0.1449472635972482	1.0	0.18181309883372357	-0.002782147980200442
uCRISPR	0.7177344099455524	0.18181309883372357	0.9999999999999998	0.2541821431430229
SPROUT	0.121221177121639	-0.002782147980200442	0.2541821431430229	1.0
