## Supplementary Table 4 for "Context-dependent determinants of CRISPR-Cas9 editing efficiency revealed through cross-species endogenous editing analysis"

	CRISPRedict	DeepCRISPR	uCRISPR	SPROUT
CRISPRedict	1.0	0.170718877849211	0.47054354178842783	0.26411455289304503
DeepCRISPR	0.170718877849211	1.0	0.47603740502630043	0.06715371127995326
uCRISPR	0.47054354178842783	0.47603740502630043	1.0	0.09257744009351258
SPROUT	0.26411455289304503	0.06715371127995326	0.09257744009351258	1.0
